# Anaerobic fungi in the tortoise alimentary tract illuminate early stages of host-fungal symbiosis and *Neocallimastigomycota* evolution

**DOI:** 10.1101/2023.08.25.554870

**Authors:** Carrie J. Pratt, Casey H. Meili, Adrienne L. Jones, Darian K. Jackson, Emma E. England, Yan Wang, Steve Hartson, Janet Rogers, Mostafa S. Elshahed, Noha H. Youssef

## Abstract

The anaerobic gut fungi (AGF, *Neocallimastigomycota*) reside in the alimentary tract of herbivores. While their presence in mammals is well documented, evidence for their occurrence in non-mammalian hosts is currently sparse. Here we report on AGF communities in tortoises (family *Testudinidae*). Culture-independent surveys of tortoise fecal samples identified a unique AGF community, with three novel deep-branching genera representing >90% of sequences in most samples. Representatives of all genera were successfully isolated under strict anaerobic conditions at 30^°^C or 39^°^C. Transcriptomics-enabled phylogenomic and molecular dating analysis indicated an ancient, deep-branching position in the AGF tree for these genera, with an evolutionary divergence time estimate of 104-112 million years ago (Mya). Such estimates push the establishment of animal- *Neocallimastigomycota* symbiosis from the early Paleogene (67 Mya) to the early Cretaceous (112 Mya). Further, compared to their mammalian counterparts, tortoise-associated isolates exhibited a more limited capacity for plant polysaccharides metabolism and lacked genes encoding several carbohydrate active enzyme (CAZyme) families mediating their degradation. Finally, we demonstrate that the observed curtailed degradation capacities and reduced CAZyme repretoire in tortoise-associated AGF is driven by the paucity of horizontal gene transfer (HGT) in tortoise-associated AGF genomes, compared to the massive HGT occurrence in mammalian AGF taxa. The reduced CAZyome and overall secretory machinery observed is also reflected in an altered cellulosomal production capacity in tortoise-associated AGF. Our findings provide novel insights into the scope of phylogenetic diversity, ecological distribution, evolutionary history, evolution of fungal-host nutritional symbiosis, and dynamics of genes and traits acquisition in *Neocallimastigomycota*.

**Significance:** Anaerobic gut fungi (AGF) are encountered in the rumen and hindgut of mammalian herbivores. However, their occurrence outside their canonical mammalian hosts is currently unclear. We report the identification, isolation, and characterization of novel, deep-branching AGF genera from tortoises. Such discovery expands the phylogenetic diversity and host range of the AGF and revises estimates of the phylum’s evolutionary time to the early Cretaceous (112 Mya). We also demonstrate that tortoise-sourced AGF lack multiple metabolic features compared to their mammalian counterparts, and identify the relative paucity of HGT events in tortoise-associated genera as a major factor underpinning such differences. Our results alter our understanding of the scope of phylogenetic diversity, ecological distribution, and evolutionary history of the AGF.
