## Supplementary material for "Anaerobic fungi in the tortoise alimentary tract illuminate early stages of host-fungal symbiosis and *Neocallimastigomycota* evolution": Dataset

### Sheet: Sheet1
Dataset 5. Mass spectrometry intensities for the 221, and 96 proteins predicted to be cellulosomal from the transcriptomic analysis. The second column depicts whether the peptides were detected in the MS run. The predicted cellulosomal function indicates whether transcriptomics analysis predicted a non-catalytic dockerin domain (NCDD) or a scaffoldin function. CBM10 prediction using CDD database,…
Predicted protein	Detected in MS	Predicted cellulosomal function	CBM10 (Conserved domain database)	dbcan4 prediction	Conserved domain database, other domains	KO function	Intensity in the biomass fraction	Intensity in the cellulose-bound fraction	Ratio (Cellulose-bound: Biomass)
Strain B1.1
B1.1_TRINITY_DN0_c2_g1_i11.p1	yes	NCDD		GH5	Cellulase	E3.2.1.4; endoglucanase [EC:3.2.1.4]	0	13494000	Only in CB
B1.1_TRINITY_DN111_c0_g2_i1.p1	yes	NCDD	CBM_10		PRK15098	bglX; beta-glucosidase [EC:3.2.1.21]	0	825210000	Only in CB
B1.1_TRINITY_DN11305_c0_g1_i3.p1	yes	NCDD	CBM_10	GH43_16+CBM6	GH43_XynD-like	xynD; arabinoxylan arabinofuranohydrolase [EC:3.2.1.55]	21158940	1090306000	51.5293
B1.1_TRINITY_DN11305_c0_g1_i3.p1	yes	NCDD	CBM_10	GH43_16+CBM6	GH43_XynD-like	xynD; arabinoxylan arabinofuranohydrolase [EC:3.2.1.55]	21158940	1090306000	51.5293
B1.1_TRINITY_DN11687_c0_g1_i1.p1	yes	NCDD	CBM_10		Glyco_hydro_10	E3.2.1.8, xynA; endo-1,4-beta-xylanase [EC:3.2.1.8]	45470000	888710000	19.545
B1.1_TRINITY_DN11687_c0_g1_i1.p1	yes	NCDD	CBM_10		Glyco_hydro_10	E3.2.1.8, xynA; endo-1,4-beta-xylanase [EC:3.2.1.8]	45470000	888710000	19.545
B1.1_TRINITY_DN11827_c0_g1_i1.p1	yes	Scaffoldin					0	17229100	Only in CB
B1.1_TRINITY_DN11827_c0_g1_i1.p1	yes	Scaffoldin					0	17229100	Only in CB
B1.1_TRINITY_DN11827_c0_g2_i2.p1	yes	Scaffoldin					0	247110000	Only in CB
B1.1_TRINITY_DN11827_c0_g2_i5.p1	yes	Scaffoldin					0	3162900	Only in CB
B1.1_TRINITY_DN12_c0_g1_i8.p1	yes	NCDD		GH6	Glyco_hydro_6	CBH2, cbhA; cellulose 1,4-beta-cellobiosidase [EC:3.2.1.91]	0	825036000	Only in CB
B1.1_TRINITY_DN12_c0_g1_i8.p1	yes	NCDD		GH6	Glyco_hydro_6	CBH2, cbhA; cellulose 1,4-beta-cellobiosidase [EC:3.2.1.91]	0	825036000	Only in CB
B1.1_TRINITY_DN12_c1_g1_i1.p1	yes	NCDD	CBM_10	GH48	Glyco_hydro_48		20770600	4.4615e+09	214.799
B1.1_TRINITY_DN12_c1_g1_i11.p1	yes	NCDD	CBM_10	GH48	Glyco_hydro_48		0	513170000	Only in CB
B1.1_TRINITY_DN12_c1_g1_i2.p1	yes	NCDD	CBM_10	GH48	Glyco_hydro_48		0	320186800	Only in CB
B1.1_TRINITY_DN12_c1_g1_i4.p1	yes	NCDD	CBM_10	GH48	Glyco_hydro_48		0	198810000	Only in CB
B1.1_TRINITY_DN12_c1_g1_i4.p1	yes	NCDD	CBM_10	GH48	Glyco_hydro_48		0	198810000	Only in CB
B1.1_TRINITY_DN12_c1_g1_i6.p1	yes	NCDD	CBM_10	GH48	Glyco_hydro_48		317720000	34480000000	108.523
B1.1_TRINITY_DN12_c1_g2_i1.p1	yes	NCDD	CBM_10		CotH		0	61609000	Only in CB
B1.1_TRINITY_DN12_c5_g1_i2.p1	yes	NCDD	CBM_10		CotH		7494100	42544400	5.67705
B1.1_TRINITY_DN12_c5_g1_i2.p1	yes	NCDD	CBM_10		CotH		7494100	42544400	5.67705
B1.1_TRINITY_DN12_c5_g2_i1.p1	yes	NCDD	CBM_10	CE16+fungi_doc	fatty_acyltransferase_like		42284000	979710000	23.1698
B1.1_TRINITY_DN12_c5_g2_i1.p1	yes	NCDD	CBM_10	CE16+fungi_doc	fatty_acyltransferase_like		42284000	979710000	23.1698
B1.1_TRINITY_DN12680_c0_g1_i2.p1	yes	NCDD	CBM_10				0	164741100	Only in CB
B1.1_TRINITY_DN12947_c1_g2_i1.p1	yes	Scaffoldin			CYK3		0	8686800	Only in CB
B1.1_TRINITY_DN12947_c1_g2_i1.p1	yes	Scaffoldin			CYK3		0	8686800	Only in CB
B1.1_TRINITY_DN13494_c0_g1_i3.p1	yes	Scaffoldin					101894000	1014410000	9.95554
B1.1_TRINITY_DN1350_c6_g1_i1.p1	yes	NCDD	CBM_10	PL4+fungi_doc	RGL4_C	RGL4, rhiE; rhamnogalacturonan endolyase [EC:4.2.2.23]	86660000	860130000	9.92534
B1.1_TRINITY_DN13518_c0_g1_i1.p1	yes	NCDD	CBM_10	fungi_doc+GH6	Glyco_hydro_6	CBH2, cbhA; cellulose 1,4-beta-cellobiosidase [EC:3.2.1.91]	0	8116900	Only in CB
B1.1_TRINITY_DN13537_c0_g1_i6.p1	yes	NCDD	CBM_10		CBM_10		0	157630000	Only in CB
B1.1_TRINITY_DN13711_c0_g1_i5.p1	yes	Scaffoldin					1935540	7205200	3.72258
B1.1_TRINITY_DN13814_c0_g2_i1.p1	yes	Scaffoldin					32068000	373888000	11.6592
B1.1_TRINITY_DN1434_c3_g1_i1.p1	yes	NCDD	CBM_10		Glyco_hydro_48		9295900	76100300	8.18644
B1.1_TRINITY_DN14370_c0_g1_i1.p1	yes	NCDD	CBM_10		Glyco_hydro_9	E3.2.1.4; endoglucanase [EC:3.2.1.4]	0	56316000	Only in CB
B1.1_TRINITY_DN14543_c5_g1_i1.p1	yes	Scaffoldin					3726900	9348800	2.50847
B1.1_TRINITY_DN1490_c4_g1_i2.p1	yes	NCDD	CBM_10				0	25001000	Only in CB
B1.1_TRINITY_DN1526_c0_g1_i5.p1	yes	NCDD	CBM_10			E3.2.1.4; endoglucanase [EC:3.2.1.4]	0	116192000	Only in CB
B1.1_TRINITY_DN1526_c0_g1_i5.p1	yes	NCDD	CBM_10			E3.2.1.4; endoglucanase [EC:3.2.1.4]	0	116192000	Only in CB
B1.1_TRINITY_DN1627_c0_g1_i4.p1	yes	NCDD	CBM_10	fungi_doc+fungi_doc	Glyco_hydro_45		2086100	4885180000	2341.78
B1.1_TRINITY_DN1627_c0_g1_i4.p1	yes	NCDD	CBM_10	fungi_doc+fungi_doc	Glyco_hydro_45		2086100	4885180000	2341.78
B1.1_TRINITY_DN1627_c0_g2_i14.p1	yes	NCDD	CBM_10	GH45_1	Glyco_hydro_45		0	175620000	Only in CB
B1.1_TRINITY_DN1627_c0_g2_i14.p1	yes	NCDD	CBM_10	GH45_1	Glyco_hydro_45		0	175620000	Only in CB
B1.1_TRINITY_DN1627_c0_g2_i6.p1	yes	NCDD	CBM_10	GH45_1	Glyco_hydro_45		3511800	6.05952e+09	1725.47
B1.1_TRINITY_DN1627_c0_g2_i6.p1	yes	NCDD	CBM_10	GH45_1	Glyco_hydro_45		3511800	6.05952e+09	1725.47
B1.1_TRINITY_DN1627_c0_g2_i6.p1	yes	NCDD	CBM_10	GH45_1	Glyco_hydro_45		3511800	6.05952e+09	1725.47
B1.1_TRINITY_DN17468_c0_g1_i2.p1	yes	NCDD	CBM_10	GH74+fungi_doc	CBM_10	CEL74A; xyloglucan-specific exo-beta-1,4-glucanase [EC:3.2.1.155]	0	877460000	Only in CB
B1.1_TRINITY_DN1788_c0_g1_i2.p1	yes	NCDD	CBM_10	GH5_7+fungi_doc	COG3934	MAN; mannan endo-1,4-beta-mannosidase [EC:3.2.1.78]	0	3.95249e+09	Only in CB
B1.1_TRINITY_DN1788_c0_g1_i2.p1	yes	NCDD	CBM_10	GH5_7+fungi_doc	COG3934	MAN; mannan endo-1,4-beta-mannosidase [EC:3.2.1.78]	0	3.95249e+09	Only in CB
B1.1_TRINITY_DN19613_c0_g1_i1.p1	yes	NCDD	CBM_10				53783000	442671000	8.23069
B1.1_TRINITY_DN1988_c0_g1_i7.p1	yes	NCDD	CBM_10		DPBB_GH45_endoglucanase		1515300	1.61051e+09	1062.83
B1.1_TRINITY_DN1988_c0_g1_i7.p1	yes	NCDD	CBM_10		DPBB_GH45_endoglucanase		1515300	1.61051e+09	1062.83
B1.1_TRINITY_DN1988_c0_g1_i7.p1	yes	NCDD	CBM_10		DPBB_GH45_endoglucanase		1515300	1.61051e+09	1062.83
B1.1_TRINITY_DN2001_c1_g1_i1.p1	yes	NCDD	CBM_10				11325700	648918000	57.2961
B1.1_TRINITY_DN2001_c1_g2_i7.p1	yes	NCDD	CBM_10		CotH		3029400	0	0
B1.1_TRINITY_DN2001_c1_g2_i7.p1	yes	NCDD	CBM_10		CotH		3029400	0	0
B1.1_TRINITY_DN2001_c1_g2_i7.p1	yes	NCDD	CBM_10		CotH		3029400	0	0
B1.1_TRINITY_DN2137_c0_g1_i6.p1	yes	NCDD	CBM_10	GH10+fungi_doc	Glyco_10	E3.2.1.8, xynA; endo-1,4-beta-xylanase [EC:3.2.1.8]	99155000	11321000000	114.175
B1.1_TRINITY_DN2137_c0_g1_i6.p1	yes	NCDD	CBM_10	GH10+fungi_doc	Glyco_10	E3.2.1.8, xynA; endo-1,4-beta-xylanase [EC:3.2.1.8]	99155000	11321000000	114.175
B1.1_TRINITY_DN2137_c0_g1_i6.p1	yes	NCDD	CBM_10	GH10+fungi_doc	Glyco_10	E3.2.1.8, xynA; endo-1,4-beta-xylanase [EC:3.2.1.8]	99155000	11321000000	114.175
B1.1_TRINITY_DN22555_c0_g2_i1.p1	yes	NCDD		GH10	Glyco_10	E3.2.1.8, xynA; endo-1,4-beta-xylanase [EC:3.2.1.8]	6496200	138152000	21.2666
B1.1_TRINITY_DN22959_c0_g2_i1.p1	yes	Scaffoldin					716450	9787800	13.6615
B1.1_TRINITY_DN2378_c0_g2_i4.p1	yes	NCDD	CBM_10		CBM29_CBM65		40755000	5504500000	135.063
B1.1_TRINITY_DN2469_c0_g1_i1.p1	yes	NCDD					0	31532000	Only in CB
B1.1_TRINITY_DN26821_c0_g1_i1.p1	yes	Scaffoldin					0	44916800	Only in CB
B1.1_TRINITY_DN26980_c0_g1_i1.p1	yes	NCDD		GH26	Glyco_hydro_26	gmuG; mannan endo-1,4-beta-mannosidase [EC:3.2.1.78]	0	19817000	Only in CB
B1.1_TRINITY_DN27_c0_g2_i4.p1	yes	NCDD	CBM_10	GH26	Glyco_hydro_26	gmuG; mannan endo-1,4-beta-mannosidase [EC:3.2.1.78]	22696800	2760530000	121.626
B1.1_TRINITY_DN27_c0_g2_i4.p1	yes	NCDD	CBM_10	GH26	Glyco_hydro_26	gmuG; mannan endo-1,4-beta-mannosidase [EC:3.2.1.78]	22696800	2760530000	121.626
B1.1_TRINITY_DN27_c0_g2_i5.p1	yes	NCDD	CBM_10	GH26+fungi_doc	Glyco_hydro_26	gmuG; mannan endo-1,4-beta-mannosidase [EC:3.2.1.78]	0	100080000	Only in CB
B1.1_TRINITY_DN27_c0_g4_i1.p1	yes	NCDD	CBM_10		Glyco_hydro_9	E3.2.1.4; endoglucanase [EC:3.2.1.4]	0	16583000	Only in CB
B1.1_TRINITY_DN27_c1_g1_i11.p1	yes	NCDD	CBM_10	GH9+fungi_doc	Glyco_hydro_9	E3.2.1.4; endoglucanase [EC:3.2.1.4]	0	1178768000	Only in CB
B1.1_TRINITY_DN27_c1_g1_i12.p1	yes	NCDD	CBM_10	GH9	Glyco_hydro_9	E3.2.1.4; endoglucanase [EC:3.2.1.4]	3760400	5475010000	1455.96
B1.1_TRINITY_DN27_c1_g1_i12.p1	yes	NCDD	CBM_10	GH9	Glyco_hydro_9	E3.2.1.4; endoglucanase [EC:3.2.1.4]	3760400	5475010000	1455.96
B1.1_TRINITY_DN27_c1_g1_i14.p1	yes	NCDD	CBM_10	GH9	Glyco_hydro_9	E3.2.1.4; endoglucanase [EC:3.2.1.4]	0	2.03079e+09	Only in CB
B1.1_TRINITY_DN27_c1_g1_i14.p1	yes	NCDD	CBM_10	GH9	Glyco_hydro_9	E3.2.1.4; endoglucanase [EC:3.2.1.4]	0	2.03079e+09	Only in CB
B1.1_TRINITY_DN27_c1_g1_i6.p1	yes	NCDD	CBM_10	GH9+fungi_doc	Glyco_hydro_9	E3.2.1.4; endoglucanase [EC:3.2.1.4]	0	200300000	Only in CB
B1.1_TRINITY_DN27_c1_g2_i1.p1	yes	NCDD	CBM_10				0	1.0465e+09	Only in CB
B1.1_TRINITY_DN27_c1_g3_i1.p1	yes	NCDD	CBM_10	GH6+fungi_doc	Glyco_hydro_6	CBH2, cbhA; cellulose 1,4-beta-cellobiosidase [EC:3.2.1.91]	16053900	9.752e+09	607.454
B1.1_TRINITY_DN27_c1_g3_i2.p1	yes	NCDD	CBM_10	GH6+fungi_doc	Glyco_hydro_6	CBH2, cbhA; cellulose 1,4-beta-cellobiosidase [EC:3.2.1.91]	0	218332800	Only in CB
B1.1_TRINITY_DN28276_c0_g1_i1.p1	yes	Scaffoldin					0	115580000	Only in CB
B1.1_TRINITY_DN29929_c0_g1_i1.p1	yes	Scaffoldin					0	7950900	Only in CB
B1.1_TRINITY_DN30104_c0_g1_i1.p1	yes	Scaffoldin					8946700	66243000	7.40418
B1.1_TRINITY_DN31419_c0_g1_i1.p2	yes	NCDD	CBM_10				0	91678000	Only in CB
B1.1_TRINITY_DN3302_c0_g1_i1.p1	yes	Scaffoldin					1.77553e+09	5.2678e+09	2.96689
B1.1_TRINITY_DN3596_c1_g1_i7.p1	yes	NCDD	CBM_10		DPBB_EXLX1-like		1548800	1947300000	1257.3
B1.1_TRINITY_DN3596_c1_g1_i7.p1	yes	NCDD	CBM_10		DPBB_EXLX1-like		1548800	1947300000	1257.3
B1.1_TRINITY_DN3596_c1_g1_i7.p1	yes	NCDD	CBM_10		DPBB_EXLX1-like		1548800	1947300000	1257.3
B1.1_TRINITY_DN3596_c2_g1_i2.p1	yes	NCDD	CBM_10	CE15+fungi_doc	CBM_10	GE; (4-O-methyl)-D-glucuronate---lignin esterase [EC:3.1.1.117]	662620000	4.6479e+09	7.01443
B1.1_TRINITY_DN373_c3_g1_i1.p1	yes	NCDD	CBM_10	fungi_doc+CE1			0	82627000	Only in CB
B1.1_TRINITY_DN3825_c1_g3_i1.p1	yes	NCDD	CBM_10		CBM-like		866090	55701000	64.3132
B1.1_TRINITY_DN3825_c1_g3_i1.p1	yes	NCDD	CBM_10		CBM-like		866090	55701000	64.3132
B1.1_TRINITY_DN4173_c0_g1_i2.p1	yes	NCDD	CBM_10	fungi_doc+fungi_doc	CE4_ClCDA_like		245380000	1005870000	4.09923
B1.1_TRINITY_DN4173_c0_g1_i3.p1	yes	NCDD	CBM_10	GH11	Glyco_hydro_11	E3.2.1.8, xynA; endo-1,4-beta-xylanase [EC:3.2.1.8]	130647000	7.7389e+09	59.2352
B1.1_TRINITY_DN4271_c0_g1_i3.p1	yes	NCDD	CBM_10				0	1.87839e+09	Only in CB
B1.1_TRINITY_DN4271_c0_g1_i3.p1	yes	NCDD	CBM_10				0	1.87839e+09	Only in CB
B1.1_TRINITY_DN4271_c0_g1_i3.p1	yes	NCDD	CBM_10				0	1.87839e+09	Only in CB
B1.1_TRINITY_DN4519_c0_g1_i12.p1	yes	NCDD	CBM_10	GH45_1	Glyco_hydro_45		0	1.91587e+09	Only in CB
B1.1_TRINITY_DN4519_c0_g1_i12.p1	yes	NCDD	CBM_10	GH45_1	Glyco_hydro_45		0	1.91587e+09	Only in CB
B1.1_TRINITY_DN4519_c0_g1_i12.p1	yes	NCDD	CBM_10	GH45_1	Glyco_hydro_45		0	1.91587e+09	Only in CB
B1.1_TRINITY_DN4519_c0_g1_i12.p1	yes	NCDD	CBM_10	GH45_1	Glyco_hydro_45		0	1.91587e+09	Only in CB
B1.1_TRINITY_DN4519_c0_g1_i12.p1	yes	NCDD	CBM_10	GH45_1	Glyco_hydro_45		0	1.91587e+09	Only in CB
B1.1_TRINITY_DN4643_c0_g1_i3.p1	yes	NCDD	CBM_10	GH18	Glyco_18	E3.2.1.14; chitinase [EC:3.2.1.14]	1312500	321666000	245.079
B1.1_TRINITY_DN4643_c0_g1_i3.p1	yes	NCDD	CBM_10	GH18	Glyco_18	E3.2.1.14; chitinase [EC:3.2.1.14]	1312500	321666000	245.079
B1.1_TRINITY_DN4643_c0_g1_i3.p1	yes	NCDD	CBM_10	GH18	Glyco_18	E3.2.1.14; chitinase [EC:3.2.1.14]	1312500	321666000	245.079
B1.1_TRINITY_DN4698_c1_g2_i2.p1	yes	NCDD	CBM_10		Abhydrolase_3		122802000	4.30411e+09	35.0492
B1.1_TRINITY_DN4698_c1_g2_i2.p1	yes	NCDD	CBM_10		Abhydrolase_3		122802000	4.30411e+09	35.0492
B1.1_TRINITY_DN4790_c0_g1_i1.p1	yes	NCDD	CBM_10		Glyco_hydro_6	CBH2, cbhA; cellulose 1,4-beta-cellobiosidase [EC:3.2.1.91]	0	1781030	Only in CB
B1.1_TRINITY_DN5_c0_g1_i8.p1	yes	NCDD	CBM_10				33408000	21775100000	651.793
B1.1_TRINITY_DN5_c0_g1_i8.p1	yes	NCDD	CBM_10				33408000	21775100000	651.793
B1.1_TRINITY_DN5_c0_g1_i9.p1	yes	NCDD	CBM_10		CBM_10		0	11792000	Only in CB
B1.1_TRINITY_DN5_c0_g2_i1.p1	yes	NCDD	CBM_10		CBM_10		0	364090000	Only in CB
B1.1_TRINITY_DN5_c0_g2_i1.p1	yes	NCDD	CBM_10		CBM_10		0	364090000	Only in CB
B1.1_TRINITY_DN5_c0_g5_i1.p1	yes	NCDD	CBM_10		DPBB_GH45_endoglucanase		0	607728000	Only in CB
B1.1_TRINITY_DN5026_c2_g1_i1.p1	yes	NCDD	CBM_10	fungi_doc+CE1	Fes		32144300	1.79351e+09	55.7957
B1.1_TRINITY_DN51_c0_g1_i4.p1	yes	NCDD	CBM_10				14156500	2.21911e+09	156.756
B1.1_TRINITY_DN51_c0_g1_i4.p1	yes	NCDD	CBM_10				14156500	2.21911e+09	156.756
B1.1_TRINITY_DN51_c0_g1_i4.p1	yes	NCDD	CBM_10				14156500	2.21911e+09	156.756
B1.1_TRINITY_DN51_c0_g1_i5.p1	yes	NCDD	CBM_10	fungi_doc+GH5_1	Cellulase	E3.2.1.4; endoglucanase [EC:3.2.1.4]	158232000	1454100000	9.18967
B1.1_TRINITY_DN51_c0_g1_i5.p1	yes	NCDD	CBM_10	fungi_doc+GH5_1	Cellulase	E3.2.1.4; endoglucanase [EC:3.2.1.4]	158232000	1454100000	9.18967
B1.1_TRINITY_DN5238_c1_g1_i3.p1	yes	NCDD					47229000	643600000	13.6272
B1.1_TRINITY_DN531_c0_g1_i5.p1	yes	NCDD	CBM_10	GH5_4+fungi_doc	Cellulase	E3.2.1.4; endoglucanase [EC:3.2.1.4]	0	878792000	Only in CB
B1.1_TRINITY_DN531_c0_g3_i1.p1	yes	NCDD	CBM_10				3133900	979440000	312.531
B1.1_TRINITY_DN5522_c0_g1_i1.p1	yes	NCDD	CBM_10				0	22096900	Only in CB
B1.1_TRINITY_DN5522_c0_g1_i1.p1	yes	NCDD	CBM_10				0	22096900	Only in CB
B1.1_TRINITY_DN563_c1_g1_i5.p1	yes	NCDD	CBM_10	GH9+fungi_doc	Glyco_hydro_9	E3.2.1.4; endoglucanase [EC:3.2.1.4]	0	331727000	Only in CB
B1.1_TRINITY_DN563_c1_g1_i5.p1	yes	NCDD	CBM_10	GH9+fungi_doc	Glyco_hydro_9	E3.2.1.4; endoglucanase [EC:3.2.1.4]	0	331727000	Only in CB
B1.1_TRINITY_DN563_c1_g1_i5.p1	yes	NCDD	CBM_10	GH9+fungi_doc	Glyco_hydro_9	E3.2.1.4; endoglucanase [EC:3.2.1.4]	0	331727000	Only in CB
B1.1_TRINITY_DN565_c0_g1_i3.p1	yes	NCDD	CBM_10	GH74	CBM_10	CEL74A; xyloglucan-specific exo-beta-1,4-glucanase [EC:3.2.1.155]	0	2.19322e+09	Only in CB
B1.1_TRINITY_DN565_c0_g1_i3.p1	yes	NCDD	CBM_10	GH74	CBM_10	CEL74A; xyloglucan-specific exo-beta-1,4-glucanase [EC:3.2.1.155]	0	2.19322e+09	Only in CB
B1.1_TRINITY_DN565_c0_g1_i3.p1	yes	NCDD	CBM_10	GH74	CBM_10	CEL74A; xyloglucan-specific exo-beta-1,4-glucanase [EC:3.2.1.155]	0	2.19322e+09	Only in CB
B1.1_TRINITY_DN5769_c1_g1_i1.p1	yes	NCDD	CBM_10		DPBB_EXLX1-like	exlX; expansin	0	223701500	Only in CB
B1.1_TRINITY_DN5769_c1_g1_i1.p1	yes	NCDD	CBM_10		DPBB_EXLX1-like	exlX; expansin	0	223701500	Only in CB
B1.1_TRINITY_DN590_c0_g1_i2.p1	yes	NCDD	CBM_10				0	134928900	Only in CB
B1.1_TRINITY_DN590_c0_g1_i2.p1	yes	NCDD	CBM_10				0	134928900	Only in CB
B1.1_TRINITY_DN605_c3_g1_i1.p1	yes	NCDD	CBM_10		CotH		6322000	932210000	147.455
B1.1_TRINITY_DN605_c3_g1_i1.p1	yes	NCDD	CBM_10		CotH		6322000	932210000	147.455
B1.1_TRINITY_DN6345_c1_g1_i2.p1	yes	NCDD	CBM_10	GH6	Glyco_hydro_6	CBH2, cbhA; cellulose 1,4-beta-cellobiosidase [EC:3.2.1.91]	0	637930000	Only in CB
B1.1_TRINITY_DN7107_c0_g1_i2.p2	yes	NCDD	CBM_10		Glyco_hydro_48		0	3007900	Only in CB
B1.1_TRINITY_DN7239_c0_g1_i3.p1	yes	NCDD	CBM_10	CE2			14434000	583360000	40.4157
B1.1_TRINITY_DN7560_c0_g1_i10.p1	yes	NCDD	CBM_10	fungi_doc+GH9	Glyco_hydro_9	E3.2.1.4; endoglucanase [EC:3.2.1.4]	0	43422200	Only in CB
B1.1_TRINITY_DN7560_c0_g1_i10.p1	yes	NCDD	CBM_10	fungi_doc+GH9	Glyco_hydro_9	E3.2.1.4; endoglucanase [EC:3.2.1.4]	0	43422200	Only in CB
B1.1_TRINITY_DN7560_c0_g1_i10.p1	yes	NCDD	CBM_10	fungi_doc+GH9	Glyco_hydro_9	E3.2.1.4; endoglucanase [EC:3.2.1.4]	0	43422200	Only in CB
B1.1_TRINITY_DN7560_c0_g1_i10.p1	yes	NCDD	CBM_10	fungi_doc+GH9	Glyco_hydro_9	E3.2.1.4; endoglucanase [EC:3.2.1.4]	0	43422200	Only in CB
B1.1_TRINITY_DN7899_c0_g1_i1.p1	yes	NCDD	CBM_10				1293000	6113100	4.72784
B1.1_TRINITY_DN792_c1_g1_i2.p1	yes	NCDD	CBM_10	CE16	fatty_acyltransferase_like		2141200	680477000	317.802
B1.1_TRINITY_DN798_c0_g1_i4.p1	yes	NCDD	CBM_10				0	6412500	Only in CB
B1.1_TRINITY_DN798_c0_g1_i4.p1	yes	NCDD	CBM_10				0	6412500	Only in CB
B1.1_TRINITY_DN798_c0_g1_i4.p1	yes	NCDD	CBM_10				0	6412500	Only in CB
B1.1_TRINITY_DN798_c0_g1_i8.p1	yes	NCDD	CBM_10				0	46183700	Only in CB
B1.1_TRINITY_DN84_c0_g1_i12.p1	yes	Scaffoldin					102817000	666060000	6.47811
B1.1_TRINITY_DN84_c0_g1_i16.p1	yes	Scaffoldin					916970000	2.21296e+09	2.41334
B1.1_TRINITY_DN84_c0_g1_i21.p1	yes	Scaffoldin					668790000	2078350000	3.10763
B1.1_TRINITY_DN84_c0_g1_i21.p1	yes	Scaffoldin					668790000	2078350000	3.10763
B1.1_TRINITY_DN84_c0_g1_i21.p1	yes	Scaffoldin					668790000	2078350000	3.10763
B1.1_TRINITY_DN84_c0_g1_i5.p1	yes	Scaffoldin					361640000	487410000	1.34778
B1.1_TRINITY_DN8430_c0_g1_i4.p1	yes	NCDD	CBM_10				0	212840000	Only in CB
B1.1_TRINITY_DN86_c3_g1_i2.p2	yes	NCDD	CBM_10	CE16+fungi_doc	fatty_acyltransferase_like		0	784830000	Only in CB
B1.1_TRINITY_DN86_c3_g1_i2.p2	yes	NCDD	CBM_10	CE16+fungi_doc	fatty_acyltransferase_like		0	784830000	Only in CB
B1.1_TRINITY_DN86_c3_g1_i2.p2	yes	NCDD	CBM_10	CE16+fungi_doc	fatty_acyltransferase_like		0	784830000	Only in CB
B1.1_TRINITY_DN86_c3_g1_i2.p2	yes	NCDD	CBM_10	CE16+fungi_doc	fatty_acyltransferase_like		0	784830000	Only in CB
B1.1_TRINITY_DN8710_c0_g1_i1.p1	yes	NCDD					0	347304000	Only in CB
B1.1_TRINITY_DN8710_c0_g1_i1.p1	yes	NCDD					0	347304000	Only in CB
B1.1_TRINITY_DN8946_c1_g1_i1.p1	yes	Scaffoldin					1455200	10218000	7.02172
B1.1_TRINITY_DN9010_c0_g1_i1.p1	yes	NCDD	CBM_10		CBM_10		0	793789300	Only in CB
B1.1_TRINITY_DN9090_c0_g1_i2.p1	yes	NCDD	CBM_10				0	41333000	Only in CB
B1.1_TRINITY_DN9090_c0_g1_i2.p1	yes	NCDD	CBM_10				0	41333000	Only in CB
B1.1_TRINITY_DN9090_c0_g2_i1.p1	yes	NCDD	CBM_10	GH45	Glyco_hydro_45		41525000	4577480000	110.234
B1.1_TRINITY_DN9332_c0_g1_i1.p1	yes	NCDD	CBM_10	GH43_4	GH43_GsAbnA-like	abnA; arabinan endo-1,5-alpha-L-arabinosidase [EC:3.2.1.99]	0	103176000	Only in CB
B1.1_TRINITY_DN9800_c0_g1_i5.p1	yes	NCDD	CBM_10		CBM_10		0	544610000	Only in CB
B1.1_TRINITY_DN9800_c0_g1_i5.p1	yes	NCDD	CBM_10		CBM_10		0	544610000	Only in CB
B1.1_TRINITY_DN9800_c0_g1_i5.p1	yes	NCDD	CBM_10		CBM_10		0	544610000	Only in CB
B1.1_TRINITY_DN9800_c0_g1_i5.p1	yes	NCDD	CBM_10		CBM_10		0	544610000	Only in CB
B1.1_TRINITY_DN9800_c2_g1_i1.p1	yes	NCDD	CBM_10				0	4113100	Only in CB
B1.1_TRINITY_DN11831_c0_g1_i11.p1	No	NCDD
B1.1_TRINITY_DN11831_c0_g1_i4.p1	No	NCDD
B1.1_TRINITY_DN12_c0_g1_i1.p1	No	NCDD
B1.1_TRINITY_DN12_c0_g1_i12.p1	No	NCDD
B1.1_TRINITY_DN12_c1_g1_i12.p1	No	NCDD
B1.1_TRINITY_DN12_c1_g1_i5.p1	No	NCDD
B1.1_TRINITY_DN12_c1_g1_i8.p1	No	NCDD
B1.1_TRINITY_DN12_c2_g1_i1.p2	No	NCDD
B1.1_TRINITY_DN13537_c0_g1_i10.p1	No	NCDD
B1.1_TRINITY_DN13537_c0_g1_i13.p1	No	NCDD
B1.1_TRINITY_DN1442_c1_g1_i1.p1	No	NCDD
B1.1_TRINITY_DN1442_c1_g1_i3.p1	No	NCDD
B1.1_TRINITY_DN15591_c2_g1_i1.p1	No	NCDD
B1.1_TRINITY_DN1741_c1_g1_i1.p1	No	NCDD
B1.1_TRINITY_DN1923_c0_g1_i2.p1	No	NCDD
B1.1_TRINITY_DN1974_c5_g1_i1.p1	No	Scaffoldin
B1.1_TRINITY_DN20179_c0_g1_i1.p1	No	NCDD
B1.1_TRINITY_DN2082_c0_g1_i2.p1	No	Scaffoldin
B1.1_TRINITY_DN2105_c2_g1_i2.p1	No	NCDD
B1.1_TRINITY_DN2216_c0_g1_i1.p1	No	Scaffoldin
B1.1_TRINITY_DN22944_c0_g1_i1.p1	No	Scaffoldin
B1.1_TRINITY_DN24552_c0_g1_i1.p1	No	Scaffoldin
B1.1_TRINITY_DN25921_c0_g1_i1.p1	No	Scaffoldin
B1.1_TRINITY_DN27_c0_g1_i1.p1	No	NCDD
B1.1_TRINITY_DN27_c0_g1_i2.p1	No	NCDD
B1.1_TRINITY_DN27016_c0_g1_i1.p1	No	Scaffoldin
B1.1_TRINITY_DN27544_c0_g1_i1.p1	No	NCDD
B1.1_TRINITY_DN2769_c1_g1_i1.p1	No	NCDD
B1.1_TRINITY_DN28899_c0_g1_i1.p1	No	Scaffoldin
B1.1_TRINITY_DN29879_c0_g1_i1.p1	No	Scaffoldin
B1.1_TRINITY_DN29887_c0_g1_i1.p1	No	NCDD
B1.1_TRINITY_DN31453_c0_g1_i1.p1	No	Scaffoldin
B1.1_TRINITY_DN31736_c0_g1_i1.p1	No	Scaffoldin
B1.1_TRINITY_DN31991_c0_g1_i1.p1	No	Scaffoldin
B1.1_TRINITY_DN3298_c1_g1_i1.p1	No	NCDD
B1.1_TRINITY_DN5_c0_g1_i7.p2	No	NCDD
B1.1_TRINITY_DN5497_c4_g1_i1.p1	No	NCDD
B1.1_TRINITY_DN5974_c1_g1_i1.p1	No	Scaffoldin
B1.1_TRINITY_DN5974_c1_g1_i2.p1	No	Scaffoldin
B1.1_TRINITY_DN6049_c4_g1_i1.p1	No	NCDD
B1.1_TRINITY_DN6355_c2_g1_i3.p1	No	NCDD
B1.1_TRINITY_DN6706_c1_g1_i1.p1	No	NCDD
B1.1_TRINITY_DN6860_c0_g1_i1.p1	No	NCDD
B1.1_TRINITY_DN7107_c0_g1_i1.p1	No	NCDD
B1.1_TRINITY_DN7563_c2_g1_i1.p1	No	NCDD
B1.1_TRINITY_DN7776_c1_g3_i1.p1	No	NCDD
B1.1_TRINITY_DN7781_c3_g1_i1.p1	No	Scaffoldin
B1.1_TRINITY_DN8205_c0_g1_i1.p1	No	NCDD
B1.1_TRINITY_DN9467_c3_g1_i1.p1	No	NCDD
Strain T130A
T130A.3_TRINITY_DN1_c0_g1_i1.p1	Yes	NCDD	CBM_10		DPBB_GH45_endoglucanase		0	4745600	Only in CB
T130A.3_TRINITY_DN1_c0_g2_i1.p1	Yes	NCDD	CBM_10	GH26	Glyco_hydro_26	gmuG; mannan endo-1,4-beta-mannosidase [EC:3.2.1.78]	38359000	352540000	9.19054
T130A.3_TRINITY_DN1_c0_g2_i1.p1	Yes	NCDD	CBM_10	GH26	Glyco_hydro_26	gmuG; mannan endo-1,4-beta-mannosidase [EC:3.2.1.78]	38359000	352540000	9.19054
T130A.3_TRINITY_DN1_c0_g3_i3.p1	Yes	NCDD	CBM_10	GH48	Glyco_hydro_48		4373100	108650000	24.8451
T130A.3_TRINITY_DN1_c0_g3_i3.p1	Yes	NCDD	CBM_10	GH48	Glyco_hydro_48		4373100	108650000	24.8451
T130A.3_TRINITY_DN11379_c0_g3_i3.p1	Yes	NCDD	CBM_10		CBM_10		0	12002000	Only in CB
T130A.3_TRINITY_DN11379_c0_g3_i3.p1	Yes	NCDD	CBM_10		CBM_10		0	12002000	Only in CB
T130A.3_TRINITY_DN11379_c0_g3_i3.p1	Yes	NCDD	CBM_10		CBM_10		0	12002000	Only in CB
T130A.3_TRINITY_DN13846_c0_g1_i2.p1	Yes	NCDD	CBM_10	GH9	Glyco_hydro_9	E3.2.1.4; endoglucanase [EC:3.2.1.4]	0	29018000	Only in CB
T130A.3_TRINITY_DN13846_c0_g1_i3.p1	Yes	NCDD	CBM_10	GH9	Glyco_hydro_9	E3.2.1.4; endoglucanase [EC:3.2.1.4]	784810	256540000	326.882
T130A.3_TRINITY_DN14010_c1_g1_i1.p1	Yes	NCDD	CBM_10		CBM_10		3629600	0	0
T130A.3_TRINITY_DN14010_c1_g1_i1.p1	Yes	NCDD	CBM_10		CBM_10		3629600	0	0
T130A.3_TRINITY_DN14010_c1_g1_i1.p1	Yes	NCDD	CBM_10		CBM_10		3629600	0	0
T130A.3_TRINITY_DN1665_c0_g1_i1.p1	Yes	NCDD	CBM_10				1746100	0	0
T130A.3_TRINITY_DN1927_c1_g1_i1.p1	Yes	NCDD	CBM_10	CE18			24603000	22781000	0.925944
T130A.3_TRINITY_DN21_c0_g1_i1.p1	Yes	NCDD	CBM_10		CBM29_CBM65	MEGF10_11; multiple epidermal growth factor-like domains protein 10/11	0	148140000	Only in CB
T130A.3_TRINITY_DN21_c0_g3_i4.p1	Yes	NCDD		GH5_4	Cellulase	E3.2.1.4; endoglucanase [EC:3.2.1.4]	174550000	2.1355e+09	12.2343
T130A.3_TRINITY_DN222_c0_g1_i3.p1	Yes	NCDD	CBM_10	GH45_1	Glyco_hydro_45		0	3871300	Only in CB
T130A.3_TRINITY_DN222_c0_g1_i3.p1	Yes	NCDD	CBM_10	GH45_1	Glyco_hydro_45		0	3871300	Only in CB
T130A.3_TRINITY_DN222_c0_g2_i1.p1	Yes	NCDD	CBM_10		CBM_10		91771000	1006800	0.0109708
T130A.3_TRINITY_DN222_c0_g3_i2.p1	Yes	NCDD	CBM_10		CotH		1205300000	0	0
T130A.3_TRINITY_DN222_c0_g3_i2.p1	Yes	NCDD	CBM_10		CotH		1205300000	0	0
T130A.3_TRINITY_DN23274_c0_g1_i1.p1	Yes	Scaffoldin					539010000	135380000	0.251164
T130A.3_TRINITY_DN2377_c1_g1_i6.p1	Yes	NCDD			DPBB_GH45_endoglucanase		1056900	18086000	17.1123
T130A.3_TRINITY_DN2377_c1_g1_i6.p1	Yes	NCDD			DPBB_GH45_endoglucanase		1056900	18086000	17.1123
T130A.3_TRINITY_DN250_c0_g1_i12.p1	Yes	NCDD	CBM_10	fungi_doc+GH6	Glyco_hydro_6	CBH2, cbhA; cellulose 1,4-beta-cellobiosidase [EC:3.2.1.91]	0	132420000	Only in CB
T130A.3_TRINITY_DN250_c0_g1_i2.p1	Yes	NCDD	CBM_10	fungi_doc+GH6	Glyco_hydro_6	CBH2, cbhA; cellulose 1,4-beta-cellobiosidase [EC:3.2.1.91]	25790000	698140000	27.0702
T130A.3_TRINITY_DN250_c0_g1_i23.p1	Yes	NCDD	CBM_10	fungi_doc+GH6	Glyco_hydro_6	CBH2, cbhA; cellulose 1,4-beta-cellobiosidase [EC:3.2.1.91]	0	731140	Only in CB
T130A.3_TRINITY_DN250_c0_g1_i40.p1	Yes	NCDD	CBM_10	fungi_doc+GH6	Glyco_hydro_6	CBH2, cbhA; cellulose 1,4-beta-cellobiosidase [EC:3.2.1.91]	0	20126000	Only in CB
T130A.3_TRINITY_DN270_c0_g1_i3.p1	Yes	NCDD	CBM_10	GH26	Glyco_hydro_26	gmuG; mannan endo-1,4-beta-mannosidase [EC:3.2.1.78]	0	54901000	Only in CB
T130A.3_TRINITY_DN270_c0_g2_i1.p1	Yes	NCDD		GH45_1	Glyco_hydro_45		0	25639000	Only in CB
T130A.3_TRINITY_DN270_c0_g3_i2.p1	Yes	NCDD	CBM_10	fungi_doc+GH45_1	Glyco_hydro_45		0	158290000	Only in CB
T130A.3_TRINITY_DN270_c0_g5_i1.p1	Yes	NCDD	CBM_10	GH10+fungi_doc	Glyco_10	E3.2.1.8, xynA; endo-1,4-beta-xylanase [EC:3.2.1.8]	0	712890	Only in CB
T130A.3_TRINITY_DN28460_c3_g1_i1.p1	Yes	NCDD	CBM_10	GH5_5+fungi_doc	Cellulase	E3.2.1.4; endoglucanase [EC:3.2.1.4]	0	19776000	Only in CB
T130A.3_TRINITY_DN28476_c0_g1_i1.p1	Yes	NCDD	CBM_10		GH43_GsAbnA-like	abnA; arabinan endo-1,5-alpha-L-arabinosidase [EC:3.2.1.99]	1783000	12664000	7.10264
T130A.3_TRINITY_DN28653_c0_g1_i1.p1	Yes	Scaffoldin					64495000	0	0
T130A.3_TRINITY_DN2951_c1_g1_i1.p1	Yes	NCDD	CBM_10	fungi_doc+GH10	Glyco_10	E3.2.1.8, xynA; endo-1,4-beta-xylanase [EC:3.2.1.8]	0	21988000	Only in CB
T130A.3_TRINITY_DN3127_c0_g1_i1.p1	Yes	NCDD	CBM_10		DPBB_GH45_endoglucanase		0	18547000	Only in CB
T130A.3_TRINITY_DN3127_c0_g1_i1.p1	Yes	NCDD	CBM_10		DPBB_GH45_endoglucanase		0	18547000	Only in CB
T130A.3_TRINITY_DN3127_c0_g2_i3.p1	Yes	NCDD	CBM_10	GH5_7	COG3934	MAN; mannan endo-1,4-beta-mannosidase [EC:3.2.1.78]	0	89520000	Only in CB
T130A.3_TRINITY_DN32296_c0_g1_i1.p1	Yes	Scaffoldin					379630000	208010000	0.547928
T130A.3_TRINITY_DN3761_c1_g1_i1.p1	Yes	NCDD	CBM_10	GH5_1	BglC	E3.2.1.4; endoglucanase [EC:3.2.1.4]	5459500	14337000	2.62606
T130A.3_TRINITY_DN467_c0_g1_i2.p1	Yes	NCDD	CBM_10	GH5_4	Cellulase	E3.2.1.4; endoglucanase [EC:3.2.1.4]	9064400	177560000	19.5887
T130A.3_TRINITY_DN5591_c0_g1_i1.p1	Yes	NCDD	CBM_10	CE16+fungi_doc	fatty_acyltransferase_like		0	3294800	Only in CB
T130A.3_TRINITY_DN5612_c0_g1_i1.p1	Yes	NCDD	CBM_10		DPBB_EXLX1-like		385050	113980000	296.014
T130A.3_TRINITY_DN5865_c0_g1_i3.p1	Yes	NCDD	CBM_10	GH5_7+fungi_doc	COG3934	MAN; mannan endo-1,4-beta-mannosidase [EC:3.2.1.78]	2631900	438500000	166.61
T130A.3_TRINITY_DN6_c1_g1_i3.p1	Yes	NCDD	CBM_10				43304000	777850000	17.9625
T130A.3_TRINITY_DN6_c1_g1_i7.p1	Yes	NCDD	CBM_10	fungi_doc+GH45	Glyco_hydro_45		0	108340000	Only in CB
T130A.3_TRINITY_DN6_c1_g1_i8.p1	Yes	NCDD	CBM_10				0	1530500	Only in CB
T130A.3_TRINITY_DN6_c2_g1_i3.p1	Yes	NCDD	CBM_10	GH5_7+fungi_doc	COG3934	MAN; mannan endo-1,4-beta-mannosidase [EC:3.2.1.78]	0	16531000	Only in CB
T130A.3_TRINITY_DN6_c3_g1_i3.p1	Yes	NCDD	CBM_10	fungi_doc+fungi_doc	CBM_10		3744300	300260000	80.1912
T130A.3_TRINITY_DN6915_c0_g1_i2.p1	Yes	NCDD	CBM_10	GH5	Cellulase	E3.2.1.4; endoglucanase [EC:3.2.1.4]	92603000	758180000	8.18742
T130A.3_TRINITY_DN6915_c0_g1_i2.p1	Yes	NCDD	CBM_10	GH5	Cellulase	E3.2.1.4; endoglucanase [EC:3.2.1.4]	92603000	758180000	8.18742
T130A.3_TRINITY_DN7305_c0_g1_i3.p1	Yes	NCDD		GH45_1	Glyco_hydro_45		0	82986000	Only in CB
T130A.3_TRINITY_DN79_c0_g2_i1.p1	Yes	NCDD	CBM_10	GH9	Glyco_hydro_9	E3.2.1.4; endoglucanase [EC:3.2.1.4]	0	109960000	Only in CB
T130A.3_TRINITY_DN79_c0_g2_i1.p2	Yes	NCDD	CBM_10	GH9	Glyco_hydro_9	E3.2.1.4; endoglucanase [EC:3.2.1.4]	405530	347170000	856.09
T130A.3_TRINITY_DN8423_c1_g1_i4.p1	Yes	NCDD	CBM_10		fCBD		0	8134800	Only in CB
T130A.3_TRINITY_DN11379_c0_g1_i1.p1	No	NCDD
T130A.3_TRINITY_DN12282_c0_g1_i1.p1	No	NCDD
T130A.3_TRINITY_DN1386_c2_g1_i1.p1	No	NCDD
T130A.3_TRINITY_DN1685_c1_g1_i1.p1	No	NCDD
T130A.3_TRINITY_DN18217_c0_g1_i1.p1	No	NCDD
T130A.3_TRINITY_DN1909_c1_g1_i1.p1	No	NCDD
T130A.3_TRINITY_DN1909_c1_g1_i2.p1	No	NCDD
T130A.3_TRINITY_DN1975_c0_g1_i1.p1	No	NCDD
T130A.3_TRINITY_DN21894_c0_g1_i1.p1	No	NCDD
T130A.3_TRINITY_DN250_c0_g1_i18.p1	No	NCDD
T130A.3_TRINITY_DN250_c0_g1_i21.p1	No	NCDD
T130A.3_TRINITY_DN250_c0_g1_i30.p1	No	NCDD
T130A.3_TRINITY_DN270_c0_g3_i3.p1	No	NCDD
T130A.3_TRINITY_DN270_c0_g6_i1.p1	No	NCDD
T130A.3_TRINITY_DN2863_c0_g2_i4.p1	No	NCDD
T130A.3_TRINITY_DN28723_c0_g1_i1.p1	No	NCDD
T130A.3_TRINITY_DN28876_c0_g1_i1.p1	No	NCDD
T130A.3_TRINITY_DN3164_c2_g1_i1.p1	No	NCDD
T130A.3_TRINITY_DN35634_c0_g1_i1.p1	No	Scaffoldin
T130A.3_TRINITY_DN360_c1_g1_i1.p1	No	NCDD
T130A.3_TRINITY_DN445_c0_g1_i2.p1	No	NCDD
T130A.3_TRINITY_DN4898_c0_g1_i1.p1	No	NCDD
T130A.3_TRINITY_DN4967_c3_g1_i1.p1	No	NCDD
T130A.3_TRINITY_DN5410_c0_g1_i1.p1	No	NCDD
T130A.3_TRINITY_DN5424_c0_g1_i1.p1	No	NCDD
T130A.3_TRINITY_DN5424_c0_g1_i2.p1	No	NCDD
T130A.3_TRINITY_DN5581_c1_g1_i1.p1	No	Scaffoldin
T130A.3_TRINITY_DN5767_c1_g1_i2.p1	No	NCDD
T130A.3_TRINITY_DN5865_c0_g3_i1.p1	No	NCDD
T130A.3_TRINITY_DN6_c1_g2_i1.p1	No	NCDD
T130A.3_TRINITY_DN6_c3_g1_i1.p1	No	NCDD
T130A.3_TRINITY_DN6112_c0_g2_i1.p1	No	NCDD
T130A.3_TRINITY_DN6112_c0_g2_i2.p1	No	NCDD
T130A.3_TRINITY_DN7024_c0_g1_i1.p1	No	NCDD
T130A.3_TRINITY_DN79_c0_g2_i3.p1	No	NCDD
T130A.3_TRINITY_DN79_c0_g3_i2.p1	No	NCDD
T130A.3_TRINITY_DN85_c0_g1_i1.p1	No	NCDD
T130A.3_TRINITY_DN9489_c0_g1_i1.p1	No	NCDD
T130A.3_TRINITY_DN9489_c0_g1_i2.p1	No	NCDD
